# Parallel evolution and enhanced virulence upon *in vivo* passage of an RNA virus in *Drosophila melanogaster*

**DOI:** 10.1101/2023.07.21.549997

**Authors:** Oscar M. Lezcano, Lara Fuhrmann, Gayatri Ramakrishnan, Niko Beerenwinkel, Martijn A. Huynen, Ronald P. van Rij

**Affiliations:** Department of Medical Microbiology, Radboud University Medical Center, P.O. Box 9101, 6500 HB, Nijmegen, the Netherlands; Department of Biosystems Science and Engineering, ETH Zurich, Basel, 4058, Switzerland; SIB Swiss Institute of Bioinformatics, Basel, 4058, Switzerland; Department of Medical BioSciences, Radboud University Medical Center, P.O. Box 9101, 6500 HB, Nijmegen, the Netherlands

**Keywords:** Drosophila C virus, RNA interference, Dicer, insect immunity, virus evolution

## Abstract

Virus evolution is strongly affected by antagonistic co-evolution of virus and host. Host immunity positively selects for viruses that evade the immune response, which in turn may drive counter-adaptations in host immune genes. We investigated how host immune pressure shapes virus populations, using the fruit fly *Drosophila melanogaster* and its natural pathogen Drosophila C virus (DCV), as a model. We performed an experimental evolution study in which DCV was serially passaged for ten generations in three fly genotypes differing in their antiviral RNAi response: wild-type flies and flies in which the endonuclease gene *Dicer-2* was either overexpressed or inactivated. All evolved virus populations replicated more efficiently *in vivo* and were more virulent than the parental stock. The number of polymorphisms increased in all three host genotypes with passage number, which was most pronounced in *Dicer-2* knockout flies. Mutational analysis showed strong parallel evolution, as mutations accumulated in a specific region of the VP3 capsid protein in every lineage in a host genotype-independent manner. The parental tyrosine at position 95 of VP3 was substituted with either one of five different amino acids in 14 out of 15 lineages. However, no consistent amino acid changes were observed in the viral RNAi suppressor gene 1A, nor elsewhere in the genome in any of the host backgrounds. Our study indicates that the RNAi response restricts the sequence space that can be explored by viral populations. Moreover, our study illustrates how evolution towards higher virulence can be a highly reproducible, yet unpredictable process.
