## Supplementary Table S3 for "Parallel evolution and enhanced virulence upon *in vivo* passage of an RNA virus in *Drosophila melanogaster*"

	genotype	passage	replicate	deletion_position	Fvar	Rvar	Ftot	Rtot	Pval_strand_bias_test_shorah	coverage	frequency	mean_quality_reads_no_deletion	mean_quality_reads_with_deletion	proportion_reads_with_del_where_homopolymeric_region_close_read_edge	proportion_reads_no_del_where_homopolymeric_region_close_read_edge
0	KO	1	replicate_a	276	1605	1293	63841	36159	0.089223	100000	0.02898	40.04192061	40.33707908	0.057659502	0.169892891
1	KO	1	replicate_a	5765	1868	2130	49674	46431	0.327744	96105	0.041600333	39.38891765	39.50683638	0.058370301	0.171838436
2	KO	1	replicate_b	276	676	544	23867	12960	0.0649355	36827	0.033127868	40.01070072	40.32222291	0.072756669	0.168429325
3	KO	1	replicate_b	5765	529	653	15860	14357	0.139112	30217	0.039117053	39.36992799	39.57555993	0.063948841	0.166160616
4	KO	1	replicate_c	276	587	491	21638	12097	0.0593471	33735	0.031954943	40.06218099	40.33647786	0.077205882	0.158164528
5	KO	1	replicate_c	5765	686	780	20204	18576	0.307318	38780	0.037802991	39.40266368	39.5360312	0.059412133	0.168449652
6	KO	1	replicate_d	276	624	484	24036	13459	0.127206	37495	0.029550607	40.05562739	40.28655133	0.076096688	0.16406275
7	KO	1	replicate_d	5765	655	767	18496	18235	0.410674	36731	0.038713893	39.44330028	39.47987741	0.051600261	0.170404734
8	KO	1	replicate_e	276	1030	796	34735	19170	0.108928	53905	0.033874409	40.05014041	40.28280893	0.064568638	0.167946622
9	KO	1	replicate_e	5765	1208	1321	31927	29634	0.423469	61561	0.041081204	39.36699471	39.52017963	0.059550562	0.16787637
10	KO	5	replicate_a	276	1012	850	38466	21710	0.0575739	60176	0.030942568	40.04857279	40.27287541	0.079683377	0.162870045
11	KO	5	replicate_a	5765	861	893	24185	22764	0.640368	46949	0.037359688	39.43110724	39.57743112	0.056119722	0.171909728
12	KO	5	replicate_b	276	1142	905	42557	23742	0.093309	66299	0.030875277	40.1216182	40.4163295	0.060311284	0.16182875
13	KO	5	replicate_b	5765	816	825	23030	21260	0.662145	44290	0.037051253	39.38406623	39.56823943	0.055523755	0.1645829
14	KO	5	replicate_c	276	801	626	30062	17031	0.127741	47093	0.030301743	40.12465414	40.44264856	0.063194444	0.165747511
15	KO	5	replicate_c	5765	874	940	23398	22348	0.566976	45746	0.03965374	39.35402744	39.63332518	0.061586639	0.17602633
16	KO	5	replicate_d	276	883	748	36318	19973	0.0401939	56291	0.028974436	40.14131218	40.47800756	0.064203513	0.161408226
17	KO	5	replicate_d	5765	774	875	25136	22861	0.293622	47997	0.034356314	39.40438907	39.66778378	0.054131054	0.163218641
18	KO	5	replicate_e	276	647	581	23474	15013	0.106979	38487	0.031906878	40.12192076	40.36927361	0.077170418	0.160871179
19	KO	5	replicate_e	5765	680	728	18371	17511	0.579271	35882	0.03923973	39.42136486	39.62611807	0.065780731	0.168514982
20	KO	10	replicate_a	276	989	828	37833	22050	0.0831236	59883	0.030342501	40.04247091	40.34510813	0.073144105	0.170828307
21	KO	10	replicate_a	5765	1081	1214	29304	28652	0.501145	57956	0.039599006	39.41630839	39.6259568	0.054031928	0.16984658
22	KO	10	replicate_b	276	2656	2147	99130	58782	0.130706	157912	0.030415675	40.05587113	40.36436836	0.066817901	0.158116876
23	KO	10	replicate_b	5765	2712	2939	73897	69209	0.470454	143106	0.039488212	39.34943855	39.60760216	0.060455074	0.171982466
24	KO	10	replicate_c	276	943	876	32118	20213	0.0609661	52331	0.034759512	40.0493459	40.31398616	0.062193126	0.158380423
25	KO	10	replicate_c	5765	769	839	20208	18817	0.445531	39025	0.041204356	39.37814901	39.60094274	0.055911474	0.167032744
26	KO	10	replicate_d	276	899	741	32565	18991	0.0989209	51556	0.031810071	40.10710144	40.3892274	0.063559322	0.156811748
27	KO	10	replicate_d	5765	1112	1236	30526	29606	0.507586	60132	0.039047429	39.48565427	39.66544615	0.054	0.168834345
28	KO	10	replicate_e	276	775	710	28294	17528	0.0616307	45822	0.032408014	40.0733418	40.36515184	0.073775989	0.155895106
29	KO	10	replicate_e	5765	839	965	23769	22650	0.363209	46419	0.038863396	39.35776124	39.55807191	0.05715757	0.170274536
30	OE	1	replicate_a	276	1091	862	45069	25477	0.109464	70546	0.027684064	40.07040549	40.305812	0.065989848	0.156901456
31	OE	1	replicate_a	5765	1827	2058	50216	47814	0.408467	98030	0.039630725	39.4363011	39.5826225	0.061512685	0.164203037
32	OE	1	replicate_b	276	2428	2073	100829	56912	0.0444669	157741	0.028534116	40.09859006	40.39701712	0.065801056	0.170643264
33	OE	1	replicate_b	5765	1491	1634	42812	40252	0.452581	83064	0.037621593	39.41947301	39.53768008	0.05665388	0.170081218
34	OE	1	replicate_c	276	1562	1315	60826	37836	0.141511	98662	0.029160163	40.14064857	40.4129318	0.0716244	0.163715328
35	OE	1	replicate_c	5765	1611	1771	44674	41912	0.43646	86586	0.039059432	39.46418032	39.69836436	0.052456286	0.163391166
36	OE	1	replicate_d	276	297	290	29005	19527	0.0899853	48532	0.012095113	39.99131558	40.25098865	0.053067993	0.22468269
37	OE	1	replicate_d	5765	1242	1455	30704	30624	0.433056	61328	0.04397665	39.37544745	39.52615966	0.061302682	0.175567033
38	OE	1	replicate_e	276	950	992	38331	28830	0.111127	67161	0.028915591	40.06827119	40.38427104	0.075	0.192479322
39	OE	1	replicate_e	5765	1127	1306	31471	30385	0.373997	61856	0.03933329	39.44117122	39.56520322	0.058960434	0.171914656
40	OE	5	replicate_a	276	793	670	33604	20815	0.138592	54419	0.026883993	40.16323938	40.44162181	0.055330634	0.162819672
41	OE	5	replicate_a	5765	972	1016	26072	24421	0.595413	50493	0.039371794	39.47737869	39.7549763	0.054976303	0.166358832
42	OE	5	replicate_b	276	854	728	32440	20119	0.128024	52559	0.030099507	40.04357026	40.36620805	0.061836352	0.169242992
43	OE	5	replicate_b	5765	1160	1286	31606	31185	0.57141	62791	0.038954627	39.43324854	39.58200677	0.061473845	0.172110178
44	OE	5	replicate_c	276	908	799	32791	19444	0.0589906	52235	0.032679238	40.05963477	40.32467269	0.066168009	0.162561124
45	OE	5	replicate_c	5765	1205	1356	31150	30517	0.499809	61667	0.041529505	39.38627544	39.60479212	0.051179673	0.170579064
46	OE	5	replicate_d	276	389	351	22637	15120	0.163685	37757	0.019599015	39.97562419	40.26249273	0.070666667	0.208964104
47	OE	5	replicate_d	5765	785	874	22855	20917	0.344088	43772	0.037900941	39.37015369	39.66165184	0.053221289	0.167887392
48	OE	5	replicate_e	276	1018	785	38340	22340	0.18034	60680	0.02971325	40.09825616	40.433576	0.072210066	0.162803012
49	OE	5	replicate_e	5765	1263	1405	33984	31953	0.411274	65937	0.040462866	39.4238562	39.6569656	0.060084329	0.170585303
50	OE	10	replicate_a	276	469	405	18820	12798	0.263628	31618	0.027642482	40.06111444	40.37684645	0.072976055	0.171368178
51	OE	10	replicate_a	5765	818	849	19839	19187	0.735846	39026	0.042715113	39.38554778	39.6821738	0.070175439	0.179817262
52	OE	10	replicate_b	276	751	651	27604	16251	0.0661088	43855	0.031968989	40.01994204	40.2931209	0.073239437	0.164004897
53	OE	10	replicate_b	5765	889	1030	24863	22917	0.267318	47780	0.040163248	39.36832317	39.52791939	0.063522618	0.172210701
54	OE	10	replicate_c	276	862	716	33562	20027	0.114553	53589	0.029446342	40.08982361	40.40252468	0.077596996	0.160263228
55	OE	10	replicate_c	5765	1026	1162	29492	28015	0.392715	57507	0.038047542	39.41608797	39.5430796	0.058699324	0.169815668
56	OE	10	replicate_d	276	497	391	25102	14677	0.168184	39779	0.022323336	40.01992448	40.26123416	0.071902655	0.197394852
57	OE	10	replicate_d	5765	978	1091	26162	24348	0.378818	50510	0.040962186	39.40851372	39.57596001	0.056205036	0.167539405
58	OE	10	replicate_e	276	950	830	34406	21870	0.126042	56276	0.031629824	40.04712316	40.31711073	0.07902059	0.161923476
59	OE	10	replicate_e	5765	1340	1492	31394	30472	0.502736	61866	0.045776355	39.33537559	39.63477279	0.061292472	0.172019597
60	WT	1	replicate_a	276	676	554	35805	20269	0.0814441	56074	0.0219353	40.04082201	40.36285815	0.065533981	0.188144047
61	WT	1	replicate_a	5765	1292	1361	37193	33374	0.432642	70567	0.037595477	39.41842439	39.5614608	0.050530035	0.164571407
62	WT	1	replicate_b	276	1651	1452	56303	32984	0.0490012	89287	0.0347531	40.03674317	40.31072294	0.072269978	0.167419337
63	WT	1	replicate_b	5765	1829	2233	50347	48945	0.26262	99292	0.04090964	39.4327574	39.65967428	0.053728578	0.172162566
64	WT	1	replicate_c	276	555	439	21766	12580	0.142974	34346	0.028940779	40.02074908	40.21935917	0.064548163	0.163668751
65	WT	1	replicate_c	5765	708	783	19100	18199	0.474959	37299	0.039974262	39.42324614	39.538682	0.051851852	0.167987036
66	WT	1	replicate_d	276	839	671	33265	19013	0.110709	52278	0.028884043	40.06913285	40.41915113	0.076315789	0.16095414
67	WT	1	replicate_d	5765	1026	1145	29084	26195	0.296592	55279	0.039273504	39.40111111	39.63773208	0.049678801	0.162796746
68	WT	1	replicate_e	276	1033	902	41789	25114	0.0726576	66903	0.02892247	39.96267024	40.32394572	0.072522983	0.180542461
69	WT	1	replicate_e	5765	1002	982	25044	22802	0.721627	47846	0.041466371	39.25995481	39.35320653	0.057656827	0.170033717
70	WT	5	replicate_a	276	646	535	27558	16895	0.155134	44453	0.026567386	40.12445481	40.38925008	0.057740586	0.159863405
71	WT	5	replicate_a	5765	749	764	21484	20207	0.69848	41691	0.036290806	39.37579605	39.54896131	0.046699875	0.170417906
72	WT	5	replicate_b	276	875	744	37956	23410	0.124336	61366	0.026382687	40.19033858	40.47645998	0.060085837	0.144564989
73	WT	5	replicate_b	5765	1177	1299	32981	30697	0.405748	63678	0.038883131	39.49297885	39.65437694	0.04490566	0.161972695
74	WT	5	replicate_c	276	1095	943	42535	24984	0.0660797	67519	0.030184096	40.02683669	40.29879188	0.074056147	0.158719573
75	WT	5	replicate_c	5765	1305	1412	36907	33403	0.382144	70310	0.038643152	39.33496595	39.52761516	0.051806408	0.168003282
76	WT	5	replicate_d	276	1513	1251	60172	36859	0.14579	97031	0.028485742	40.16056834	40.42996068	0.065756378	0.155770303
77	WT	5	replicate_d	5765	2023	2146	55315	52636	0.592768	107951	0.038619374	39.48581962	39.52238231	0.060558659	0.166833289
78	WT	5	replicate_e	276	765	554	28167	14788	0.131803	42955	0.030706553	40.03020444	40.24154099	0.078828829	0.158270199
79	WT	5	replicate_e	5765	880	912	23848	21807	0.545194	45655	0.039250904	39.41483795	39.49459805	0.055383023	0.172045197
80	WT	10	replicate_a	276	1749	1416	66394	36953	0.0706116	103347	0.030624982	40.02744285	40.27741735	0.063065876	0.163928357
81	WT	10	replicate_a	5765	1880	2153	54368	51882	0.369466	106250	0.037957647	39.36823533	39.49580008	0.054127814	0.17277152
82	WT	10	replicate_b	276	844	673	34413	18522	0.0632311	52935	0.028657788	40.05000098	40.39471093	0.076023392	0.164013496
83	WT	10	replicate_b	5765	787	921	23622	22031	0.272935	45653	0.037412656	39.42350042	39.53869146	0.060085837	0.166089663
84	WT	10	replicate_c	276	751	576	29840	16124	0.0995786	45964	0.02887042	40.03624549	40.31945824	0.071695295	0.168317606
85	WT	10	replicate_c	5765	798	896	23231	21757	0.381423	44988	0.037654486	39.41300674	39.54499194	0.056229327	0.166839994
86	WT	10	replicate_d	276	755	700	28929	19365	0.118526	48294	0.030127966	40.17397457	40.38853086	0.076242342	0.14767306
87	WT	10	replicate_d	5765	788	840	21753	20853	0.610528	42606	0.038210581	39.4542627	39.63571219	0.055618615	0.167267836
88	WT	10	replicate_e	276	807	604	26599	14314	0.120249	40913	0.034487816	40.05095177	40.30709525	0.061495458	0.159054754
89	WT	10	replicate_e	5765	812	889	22475	21170	0.468321	43645	0.038973536	39.38297304	39.63994511	0.049073064	0.171753972
