## Supplementary Table S6 for "Parallel evolution and enhanced virulence upon *in vivo* passage of an RNA virus in *Drosophila melanogaster*"

Reference Genome	T stretch position	Coverage	T stretch length	Deletion Frequency
MK855052.1	9709	996	6	0%
MK855052.1	18501	887	6	0%
MK855052.1	25013	81	10	0%
MK855052.1	25918	742	6	0%
MK855052.1	29433	1382	6	0%
MK855052.1	35076	1056	6	0%
MK855052.1	35393	311	10	0%
MK855052.1	49045	252	6	0%
MK855052.1	49112	41	12	0%
MK855052.1	49118	24	6	0%
MK855052.1	51607	1160	6	0%
MK855052.1	63300	348	7	0%
MK855052.1	63661	990	6	0%
MK855052.1	70730	781	7	0%
MK855052.1	81364	248	7	0%
MK855052.1	91317	1645	6	0%
MK855052.1	93691	706	6	0%
MK855052.1	95612	439	6	0%
MK855052.1	99601	82	16	0%
MK855052.1	99607	52	10	0%
MK855052.1	99696	165	8	0%
MK855052.1	104060	560	6	0%
MK855052.1	109447	430	8	0%
MK855052.1	112406	1202	6	0%
MK855052.1	117038	950	6	0%
MK855052.1	120245	673	6	0%
MK855052.1	120428	596	6	0%
MK855052.1	121063	284	7	0%
MK855052.1	122084	152	7	0%
MK855052.1	122342	434	7	0%
MK855052.1	128054	201	6	0%
MK855052.1	134938	1113	6	0%
MK855052.1	136105	858	6	0%
MK855052.1	136577	1288	6	0%
MK855052.1	137127	1023	6	0%
MK855052.1	144811	1029	6	0%
MK855052.1	147194	894	6	0%
